# Phloiokeratosis – a new ichthyosiform hyperkeratotic cornification disorder in dogs with *SUV39H1* variants

**DOI:** 10.64898/2026.02.09.704839

**Authors:** Sarah Kiener, Stefan J. Rietmann, Sara Soto, Sara J. Ramos, Cherie M. Pucheu-Haston, Chi-Yen Wu, Desirae Wheatcraft, Andrew Simpson, Susanne Åhman, Brett E. Wildermuth, Michaela Drögemüller, Vidhya Jagannathan, Charles W. Bradley, Elizabeth A. Mauldin, Nadine M. Meertens, M Welle, Tosso Leeb

## Abstract

The continuous renewal of healthy epidermis depends on the finely regulated proliferation of basal keratinocytes and subsequent differentiation as the newly formed cells move upwards through the different layers of the epidermis. Perturbations in keratinocyte differentiation may lead to cornification disorders. We investigated seven dogs of different breeds belonging to four independent families that showed striking multifocal tree bark-like skin lesions. Histopathologically, lesional skin was characterized by pronounced epidermal and infundibular hyperkeratosis with epidermal and sebaceous gland hyperplasia. We therefore tentatively termed the phenotype phloiokeratosis, derived from the Greek word phloiós for tree bark and keratosis indicating abnormal keratinization. Whole genome sequencing of DNA from affected dogs revealed four independent variants in the *SUV39H1* gene encoding the SUV39H1 histone lysine methyltransferase, an H3K9 methyltransferase, which is involved in epigenetic silencing of chromatin. Phloiokeratosis is inherited as an X-chromosomal semi-dominant trait. Four of the affected dogs in our study were heterozygous females and had lesion patterns reminiscent of Blaschko lines. In two of them, trio analyses experimentally confirmed *de novo* mutation events in the *SUV39H1* gene. Previously, *Suv39h1*^*-/-*^ knockout mice had been reported to have normal skin. So far, no human patients with *SUV39H1* loss-of-function variants have been reported. The findings in *SUV39H1* mutant dogs with phloiokeratosis for the first time link SUV39H1 deficiency to a heritable skin phenotype. Our study highlights the essential role of SUV39H1-mediated epigenetic silencing during normal keratinocyte differentiation and provides a unique model for further investigations.

**Author Summary:** The integrity of the skin depends on a balanced equilibrium of keratinocyte proliferation, differentiation, and sloughing of terminally differentiated cells into the environment requiring finely regulated changes in the global transcriptome of differentiating keratinocytes. We investigated seven dogs belonging to four different families with a new disorder of cornification characterized by tree bark-like outgrowths of the epidermis. Histopathological examinations confirmed that the outermost layer of the epidermis was thickened in affected dogs. The genetic analysis yielded four different *SUV39H1* loss-of-function variants in the affected dogs from the four families. The *SUV39H1* gene encodes an enzyme that is involved in the epigenetic silencing of chromatin. The newly characterized inherited skin disease in dogs is the first clinical phenotype that has been linked to SUV39H1 deficiency. Most likely, SUV39H1 deficiency leads to delayed epigenetic silencing and consequently delayed differentiation of keratinocytes. Dogs with this rare skin disease provide an improved understanding of the essential role of SUV39H1 in the epigenetic control of gene expression in skin.
