## Supplementary material for "Phloiokeratosis – a new ichthyosiform hyperkeratotic cornification disorder in dogs with *SUV39H1* variants": S1 Table

### Sheet: Tabelle1
S1 Table. Compilation of 7 SUV39H1 mutant dogs with phloiokeratosis.
Family	Case No.	Breed	Country	Sex	Year of Birth	SUV39H1 Variant	Zygosity
A	A-1	Weimaraner	USA	m	2015	p.S199L	hemizygous
	A-2	Weimaraner	USA	m	2016	p.S199L	hemizygous
	A-3	Weimaraner	USA	m	2016	p.S199L	hemizygous
B	B-1	Akita mix	USA	f	2022	p.C181*	heterozygous
	B-2	Akita mix	USA	f	2022	p.C181*	heterozygous
C	C-1	Border Terrier	Sweden	f	2023	p.E221_C222del	heterozygous
D	D-1	Saluki	Germany	f	2024	p.R397Vfs*75	heterozygous
