## Supplementary material for "Phloiokeratosis – a new ichthyosiform hyperkeratotic cornification disorder in dogs with *SUV39H1* variants": S4 Table

### Sheet: SUV39H1_variants_cohort_1665
S4 Table. Curated protein-changing variants in the canine SUV39H1 gene. The list contains 7 protein-changing variants that were identified in whole genome sequence data of 1665 genetically diverse dogs. Note that the first variant only affects isoform 1, while the other 6 variants affect both isoforms. Variants are listed twice, if they have a predicted effect on both isoforms. The table is a mod…
Chromosome	Position	Reference Allele	Alternative Allele	CFA0793	CFA1327	CFA1403	CFA1459	GY391	GY415	KM4	THAI000003	WE008	WE012	WE015	Effect (SnpEff)	Impact (SnpEff)	HGVS-g	Reference mRNA	HGVS-c	Reference protein	HGVS-p
			Breed	Prague Ratter	Border Terrier	Akita mix	Saluki	Greyhound	Greyhound	Kunming dog	Thai Ridgeback	Weimaraner	Weimaraner	Weimaraner
			Sex	female	female	female	female	male	female	female	female	male	male	male
			Phenotype	no signs of hyperkeratosis as of 4 years of age	case C-1, affected by phloiokeratosis	case B1, affected by phloiokeratotis	case D-1, affected by phloiokeratosis	no signs of hyperkeratosis as of 8 years of age	no signs of hyperkeratosis as of 9 years of age	phenotype unknown; published in https://doi.org/10.1093/nar/gku1174	no signs of hyperkeratosis as of 4 years of age	case A-2, affected by phloiokeratosis	case A-3, affected by phloiokeratosis	case A-1, affected by phloiokeratosis
chrX	42097812	T	A	0/0	0/0	0/0	0/0	0/0	0/0	0/0	0/1	0/0	0/0	0/0	stop_gained	HIGH	g.42,097,812T>A	XM_038587375.1	c.18T>A	XP_038443303.1	p.Tyr6*
chrX	42101657	A	T	0/0	0/0	0/0	0/0	1/1	0/1	0/0	0/0	0/0	0/0	0/0	missense_variant	MODERATE	g.42,101,657A>T	XM_038587375.1	c.101A>T	XP_038443303.1	p.Lys34Met
chrX	42101657	A	T	0/0	0/0	0/0	0/0	1/1	0/1	0/0	0/0	0/0	0/0	0/0	missense_variant	MODERATE	g.42,101,657A>T	XM_038587376.1	c.80A>T	XP_038443304.1	p.Lys27Met
chrX	42101677	G	A	0/1	0/0	0/0	0/0	0/0	0/0	0/1	0/0	0/0	0/0	0/0	missense_variant	MODERATE	g.42,101,677G>A	XM_038587375.1	c.121G>A	XP_038443303.1	p.Gly41Ser
chrX	42101677	G	A	0/1	0/0	0/0	0/0	0/0	0/0	0/1	0/0	0/0	0/0	0/0	missense_variant	MODERATE	g.42,101,677G>A	XM_038587376.1	c.100G>A	XP_038443304.1	p.Gly34Ser
chrX	42103620	CTG	C	0/0	0/0	0/1	0/0	0/0	0/0	0/0	0/0	0/0	0/0	0/0	frameshift_variant	HIGH	g.42,103,621_42,103,622del	XM_038587375.1	c.564_565delTG	XP_038443303.1	p.Cys188fs
chrX	42103620	CTG	C	0/0	0/0	0/1	0/0	0/0	0/0	0/0	0/0	0/0	0/0	0/0	frameshift_variant	HIGH	g.42,103,621_42,103,622del	XM_038587376.1	c.543_544delTG	XP_038443304.1	p.Cys181fs
chrX	42103676	C	T	0/0	0/0	0/0	0/0	0/0	0/0	0/0	0/0	1/1	1/1	1/1	missense_variant	MODERATE	g.42,103,676C>T	XM_038587375.1	c.617C>T	XP_038443303.1	p.Ser206Leu
chrX	42103676	C	T	0/0	0/0	0/0	0/0	0/0	0/0	0/0	0/0	1/1	1/1	1/1	missense_variant	MODERATE	g.42,103,676C>T	XM_038587376.1	c.596C>T	XP_038443304.1	p.Ser199Leu
chrX	42103739	ACGAGTG	A	0/0	0/1	0/0	0/0	0/0	0/0	0/0	0/0	0/0	0/0	0/0	conservative_inframe_deletion	MODERATE	g.42,103,740_42,103,745del	XM_038587375.1	c.682_687delGAGTGC	XP_038443303.1	p.Glu228_Cys229del
chrX	42103739	ACGAGTG	A	0/0	0/1	0/0	0/0	0/0	0/0	0/0	0/0	0/0	0/0	0/0	conservative_inframe_deletion	MODERATE	g.42,103,740_42,103,745del	XM_038587376.1	c.661_666delGAGTGC	XP_038443304.1	p.Glu221_Cys222del
chrX	42111102	TC	T	0/0	0/0	0/0	0/1	0/0	0/0	0/0	0/0	0/0	0/0	0/0	frameshift_variant	HIGH	g.42,111,103del	XM_038587375.1	c.1210delC	XP_038443303.1	p.Arg404fs
chrX	42111102	TC	T	0/0	0/0	0/0	0/1	0/0	0/0	0/0	0/0	0/0	0/0	0/0	frameshift_variant	HIGH	g.42,111,103del	XM_038587376.1	c.1189delC	XP_038443304.1	p.Arg397fs
aThe initial vcf-file contained one additional protein-changing variant, g.42,103,396C>A (XM_038587376.1:c.316C>A; p.Pro106Thr). A single male Czechoslovakian wolfdog was called heterozygous (!) at this variant. However, visual inspection in IGV clearly indicated that this variant call was incorrect, supported by only 2 reads and most likely due to a technical artifact. A heterozygous genotype ca…
