## Supplementary material for "Phloiokeratosis – a new ichthyosiform hyperkeratotic cornification disorder in dogs with *SUV39H1* variants": S5 Table

### Sheet: Tabelle1
Table S5. PCR primer sequences for genotyping canine SUV39H1 variants.
Primer name	Sequence (5' --> 3')	Chromosome	UU_Cfam_GSD_1.0 start	UU_Cfam_GSD_1.0 stop	Orientation with respect to reference genome	Length	GC	Tm [°C]	Product length [bp]	Remark
SUV39H1_exon3_F	GAGAATGAGGTGGACCTGGA	X	42103522	42103541	forward	20	55	60	289	for genotyping of XM_038587376.1:
SUV39H1_exon3_R	CATAGCGGATGCCCTTCTGT	X	42103810	42103791	reverse	20	55	59.9	289	c.543_544del, c.596C>T, c.661_666del
SUV39H1_exon6_F	GACACTTCACCTTGGCCTTC	X	42110954	42110973	forward	20	55	59.7	259	for genotyping of XM_038587376.1:
SUV39H1_exon6_R	CTGGCAGTCATTCCTCAACA	X	42111248	42111229	reverse	20	50	59.8	259	c.1189del
